# Structural plasticity and enhanced fear extinction following psilocybin in chronically stressed mice

**DOI:** 10.64898/2026.04.21.720014

**Authors:** Cory A. Knox, Samuel C. Woodburn, Amelia D. Gilbert, Jason M. Schlotzhauer, Alex C. Kwan

## Abstract

The classic psychedelic psilocybin elicits long-lasting neural plasticity and behavioral effects, but prior studies largely examined stress-naive animals. Using longitudinal imaging, we show that psilocybin increases dendritic spine density in frontal cortical neurons and facilitates fear extinction after chronic restraint stress, demonstrating psilocybin’s effects in a translationally relevant mouse model.
