## Supplementary material for "Structural plasticity and enhanced fear extinction following psilocybin in chronically stressed mice": Table S1

### Sheet: Animals
Mouse ID	Sex	Stress	Drug	Two-photon imaging	Fear conditioning	Fear extinction	Fear renewal	pCREB IHC	Notes
4694	Male	CON	Saline	Yes	No	No	No	No
F7603	Female	CON	Saline	Yes	No	No	No	No
F7590	Female	CON	Saline	Yes	No	No	No	No
M7539	Male	CON	Saline	Yes	No	No	No	No
M7602	Male	CON	Saline	Yes	No	No	No	No
F.7596	Female	CON	Saline	Yes	No	No	No	No
TY120123-4	Female	CRS	Saline	Yes	No	No	No	No
5103	Male	CRS	Saline	Yes	No	No	No	No
M.7085	Male	CRS	Saline	Yes	No	No	No	No
M.7135	Male	CRS	Saline	Yes	No	No	No	No
F.7369	Female	CRS	Saline	Yes	No	No	No	No
F.7947	Female	CRS	Saline	Yes	No	No	No	No
F.7948	Female	CRS	Saline	Yes	No	No	No	No
TY1201232-2	Female	CRS	Psilocybin	Yes	No	No	No	No
F.5106	Female	CRS	Psilocybin	Yes	No	No	No	No
F.7373	Female	CRS	Psilocybin	Yes	No	No	No	No
M.7404	Male	CRS	Psilocybin	Yes	No	No	No	No
M.7405	Male	CRS	Psilocybin	Yes	No	No	No	No
M.8500	Male	CRS	Psilocybin	Yes	No	No	No	No
m0604241-1	Male	CON	Saline	No	Yes	Yes	No	No
m0604241-4	Male	CON	Saline	No	Yes	Yes	No	No
m0604242-1	Female	CON	Saline	No	Yes	Yes	No	No
m0604242-4	Female	CON	Saline	No	Yes	Yes	No	No
m0604243-2	Male	CON	Saline	No	Yes	Yes	No	No
m0604243-3	Male	CON	Saline	No	Yes	Yes	No	No
m0604244-2	Female	CON	Saline	No	Yes	Yes	No	No
m0604244-3	Female	CON	Saline	No	Yes	Yes	No	No
m1111253-1	Male	CON	Saline	No	Yes	Yes	Yes	No
m1111253-4	Male	CON	Saline	No	Yes	Yes	Yes	No
m1111254-1	Female	CON	Saline	No	Yes	Yes	Yes	No
m1111254-4	Female	CON	Saline	No	Yes	Yes	Yes	No
m0820243-1	Male	CON	Saline	No	Yes	No	No	Yes	This mouse was part of a cohort for another pilot study; pCREB data were included in the analysis, but behavioral data were not included in the final analysis
m0820243-4	Male	CON	Saline	No	Yes	No	No	Yes	This mouse was part of a cohort for another pilot study; pCREB data were included in the analysis, but behavioral data were not included in the final analysis
m0820244-1	Female	CON	Saline	No	Yes	No	No	Yes	This mouse was part of a cohort for another pilot study; pCREB data were included in the analysis, but behavioral data were not included in the final analysis
m0820244-4	Female	CON	Saline	No	Yes	No	No	Yes	This mouse was part of a cohort for another pilot study; pCREB data were included in the analysis, but behavioral data were not included in the final analysis
m0820247-2	Male	CON	Saline	No	Yes	No	No	Yes	This mouse was part of a cohort for another pilot study; pCREB data were included in the analysis, but behavioral data were not included in the final analysis
m0820247-3	Male	CON	Saline	No	Yes	No	No	Yes	This mouse was part of a cohort for another pilot study; pCREB data were included in the analysis, but behavioral data were not included in the final analysis
m0820248-2	Female	CON	Saline	No	Yes	No	No	Yes	This mouse was part of a cohort for another pilot study; pCREB data were included in the analysis, but behavioral data were not included in the final analysis
m0820248-3	Female	CON	Saline	No	Yes	No	No	Yes	This mouse was part of a cohort for another pilot study; pCREB data were included in the analysis, but behavioral data were not included in the final analysis
m0604241-2	Male	CON	Psilocybin	No	Yes	Yes	No	No
m0604241-3	Male	CON	Psilocybin	No	Yes	Yes	No	No
m0604242-2	Female	CON	Psilocybin	No	Yes	Yes	No	No
m0604242-3	Female	CON	Psilocybin	No	Yes	Yes	No	No
m0604243-1	Male	CON	Psilocybin	No	Yes	Yes	No	No
m0604243-4	Male	CON	Psilocybin	No	Yes	Yes	No	No
m0604244-1	Female	CON	Psilocybin	No	Yes	Yes	No	No
m0604244-4	Female	CON	Psilocybin	No	Yes	Yes	No	No
m0820243-2	Male	CON	Psilocybin	No	Yes	No	No	Yes	This mouse was part of a cohort for another pilot study; pCREB data were included in the analysis, but behavioral data were not included in the final analysis
m0820244-2	Female	CON	Psilocybin	No	Yes	No	No	Yes	This mouse was part of a cohort for another pilot study; pCREB data were included in the analysis, but behavioral data were not included in the final analysis
m0820244-3	Female	CON	Psilocybin	No	Yes	No	No	Yes	This mouse was part of a cohort for another pilot study; pCREB data were included in the analysis, but behavioral data were not included in the final analysis
m0820247-1	Male	CON	Psilocybin	No	Yes	No	No	Yes	This mouse was part of a cohort for another pilot study; pCREB data were included in the analysis, but behavioral data were not included in the final analysis
m0820247-4	Male	CON	Psilocybin	No	Yes	No	No	Yes	This mouse was part of a cohort for another pilot study; pCREB data were included in the analysis, but behavioral data were not included in the final analysis
m0820248-1	Female	CON	Psilocybin	No	Yes	No	No	Yes	This mouse was part of a cohort for another pilot study; pCREB data were included in the analysis, but behavioral data were not included in the final analysis
m0820248-4	Female	CON	Psilocybin	No	Yes	No	No	Yes	This mouse was part of a cohort for another pilot study; pCREB data were included in the analysis, but behavioral data were not included in the final analysis
m1111253-2	Male	CON	Psilocybin	No	Yes	Yes	Yes	No
m1111253-3	Male	CON	Psilocybin	No	Yes	Yes	Yes	No
m1111254-2	Female	CON	Psilocybin	No	Yes	Yes	Yes	No
m1111254-3	Female	CON	Psilocybin	No	Yes	Yes	Yes	No
m1111251-1	Male	CRS	Saline	No	Yes	Yes	Yes	No
m1111251-4	Male	CRS	Saline	No	Yes	Yes	Yes	No
m1111252-1	Female	CRS	Saline	No	Yes	Yes	Yes	No
m1111252-4	Female	CRS	Saline	No	Yes	Yes	Yes	No
m0604245-1	Male	CRS	Saline	No	Yes	Yes	No	Yes
m0604245-4	Male	CRS	Saline	No	Yes	Yes	No	Yes
m0604246-1	Female	CRS	Saline	No	Yes	Yes	No	Yes
m0604246-4	Female	CRS	Saline	No	Yes	Yes	No	Yes
m0604247-2	Male	CRS	Saline	No	Yes	Yes	No	Yes
m0604247-3	Male	CRS	Saline	No	Yes	Yes	No	Yes
m0604248-2	Female	CRS	Saline	No	Yes	Yes	No	Yes
m0604248-3	Female	CRS	Saline	No	Yes	Yes	No	Yes
m0604245-2	Male	CRS	Psilocybin	No	Yes	Yes	No	Yes
m0604245-3	Male	CRS	Psilocybin	No	Yes	Yes	No	Yes
m0604246-2	Female	CRS	Psilocybin	No	Yes	Yes	No	Yes
m0604246-3	Female	CRS	Psilocybin	No	Yes	Yes	No	Yes
m0604247-1	Male	CRS	Psilocybin	No	Yes	Yes	No	Yes
m0604247-4	Male	CRS	Psilocybin	No	Yes	Yes	No	Yes
m0604248-1	Female	CRS	Psilocybin	No	Yes	Yes	No	Yes
m0604248-4	Female	CRS	Psilocybin	No	Yes	Yes	No	Yes
m1111251-2	Male	CRS	Psilocybin	No	Yes	Yes	Yes	No
m1111251-3	Male	CRS	Psilocybin	No	Yes	Yes	Yes	No
m1111252-2	Female	CRS	Psilocybin	No	Yes	Yes	Yes	No
m1111252-3	Female	CRS	Psilocybin	No	Yes	Yes	Yes	No
